# Integrated transcriptomic and metabolomic profiling reveals distinct molecular programmes across clinical subgroups of Sjögren’s disease and signatures associated with lymphoma development

**DOI:** 10.64898/2026.11.17.767332

**Authors:** Cristian Iperi, Shao Thing Teoh, Asimina Kakale, Silja Malkewitz, Marco Sprecher, Jacques-Eric Gottenberg, Yann Nguyen, Gaëtane Nocturne, Xavier Mariette, Bojana Müller-Durovic

**Affiliations:** Center for Experimental Rheumatology, University of Zurich and University Hospital of Zurich, Department of Rheumatology, Zurich-Schlieren, Switzerland; 2Rheumatology Department, EA 3432, Hôpitaux Universitaires de Strasbourg, Université de Strasbourg, France; Department of Rheumatology, Hôpital Bicêtre, Assistance Publique - Hôpitaux de Paris, Université Paris-Saclay, Paris, France; Université Paris-Saclay, Inserm, CEA; Immune diseases, microbiology and innovative therapies (IDMIT/UMRS1184); Fontenay-aux-Roses & Le Kremlin-Bicêtre, France

## Abstract

**Objectives:** Sjögren’s disease (SjD) is clinically heterogeneous and carries increased B-cell lymphoma risk. We aimed to identify immune-metabolic programmes underlying this heterogeneity and signatures associated with lymphoma.

**Methods:** We integrated whole-blood transcriptomics and plasma metabolomics from 344 ASSESS patients (306 matched profiles). Unsupervised (MOFA) and supervised (DIABLO) analyses characterised molecular programmes across three clinical clusters (BALS, HSA, LSAHS) and lymphoma status. Lymphoma-associated programmes were assessed by excluding lymphoma cases, modelling prevalent cases separately, and cluster-adjusted pathway scores. A transcriptomic score was developed using class-weighted LASSO regression and leave-one-out cross-validation.

**Results:** MOFA identified 18 latent factors grouped into five biological and one pharmacological theme, encompassing lymphocyte activation, interferon/redox stress, microbiota–tryptophan crosstalk and innate immunity. DIABLO linked BALS (IFN-high) to altered tryptophan metabolism and reduced microbiome-associated indoles; HSA (systemic inflammatory) to glutathione/redox metabolism, platelet activation and IL-18 signalling; and LSAHS to microbiome-associated metabolites and IL-10/AhR-related features. Lymphoma did not drive DIABLO factors; prevalent and incident cases showed higher cluster-adjusted IL-18/IL-1β and oxidative stress pathway scores, and prevalent cases an inverse IL-10/indole/KMO association. A transcriptomic score derived from 35 candidate genes, with eight retained by LASSO including IDH1 and genes involved in cellular-stress and adhesion, distinguished patients with prevalent or incident lymphoma from those without (AUC 0.796; permutation p=0.02). Incident lymphoma cases showed overlapping predicted probabilities before diagnosis.

**Conclusion:** Multi-omics integration identifies immune-metabolic programmes associated with SjD heterogeneity and lymphoma, highlighting inflammatory, redox and tryptophan-associated pathways. Detection of lymphoma-associated transcriptomic alterations before diagnosis supports prospective validation of blood-based biomarkers for risk stratification.
