## Supplementary material, figures and tables for "Integrated transcriptomic and metabolomic profiling reveals distinct molecular programmes across clinical subgroups of Sjögren’s disease and signatures associated with lymphoma development": Supplementary_Table_5.xlsx

### Sheet: Genes
Supplementary Table 5 (part 1). Expression of Factor 8 top-contributing genes according to lymphoma status, adjusted for clinical cluster.

### Sheet: Metabolites
Supplementary Table 5 (part 2). Redox- and nitrosative stress-related metabolites contributing to Factors 5, 7 and 8 according to lymphoma status, adjusted for clinical cluster.
